# Recruitment of Scc2/4 to double strand breaks depends on yH2A and DNA end resection

**DOI:** 10.1101/2021.07.09.451733

**Authors:** Martin Scherzer, Fosco Giordano, Maria Solé Ferran, Lena Ström

**Affiliations:** Karolinska Institutet, Department of Cell and Molecular Biology, Stockholm, Sweden; Spanish National Cancer Research centre (CNIO), Melcher Fernandéz Almagro 3, 28029 Madrid, Spain

**Keywords:** Scc2/Scc4, Cohesin, DSB, resection

## Abstract

Homologous recombination (HR) enables cells to overcome the threat of DNA double strand breaks (DSB), allowing for repair without the loss of genetic information. Central to the HR repair process is the *de novo* loading of Cohesin around a DSB by its loader complex Scc2/4. Although Cohesin’s accumulation at these sites has been well studied, the prerequisites leading to Scc2/4 recruitment during the repair process are still elusive. Here we investigate which factors are required for recruitment of Scc2 around DSBs in *Saccharomyces cerevisiae*. To address this question, we combined ChIP-qPCR with a GAL-inducible HO-endonuclease system to generate a site specific DSB *in vivo*. We find that Scc2 recruitment relies on yH2A and Tel1, but as opposed to Cohesin, not on Mec1. We further demonstrate that binding of Scc2 depends on and coincides with DNA end resection. Although affected by the impact on resection, this recruitment of Scc2 is not directly facilitated by the RSC, SWR1 or INO80 complexes. Our results shed light on the intricate DSB repair cascade leading to the recruitment of Scc2/4 and the subsequent loading of Cohesin.
