## Supplementary material for "Recruitment of Scc2/4 to double strand breaks depends on yH2A and DNA end resection": Scherzer et al Supplementary Table 1

### Sheet: Sheet1
	Figure	Name	Genotype
	1	LS675	MATa, ade2-1, trp1-1, can1-100, leu2-3,112, his3-11,15, ura3, psi+,RAD5, Scc2-6HiS-3xFLAG:KAN, ade3::GAL:HO, HO cutsite at chromosome 6 (206,5kb from left telomere)
	2	LS675	see above
		LS531	MATa, ade2-1, trp1-1, can1-100, leu2-3,112, his3-11,15, ura3, psi+,RAD5, Scc2-6HiS-3xFLAG:KAN, ade3::GAL:HO, HO cutsite at chromosome 6 (206,5kb from left telomere), mre11::HIS3
		LS622	MATa, ade2-1, trp1-1, can1-100, leu2-3,112, his3-11,15, ura3, psi+,RAD5, Scc2-6HiS-3xFLAG:KAN, ade3::GAL:HO, HO cutsite at chromosome 6 (206,5kb from left telomere), rad50::HIS3,
		LS625	MATa, ade2-1, trp1-1, can1-100, leu2-3,112, his3-11,15, ura3, psi+,RAD5, Scc2-6HiS-3xFLAG:KAN, ade3::GAL:HO, HO cutsite at chromosome 6 (206,5kb from left telomere), Xrs2::KAN
		LS533	MATa, ade2-1, trp1-1, can1-100, leu2-3,112, his3-11,15, ura3, psi+,RAD5, Scc2-6HiS-3xFLAG:KAN, ade3::GAL:HO, HO cutsite at chromosome 6 (206,5kb from left telomere), Tel1::KAN
		LS537	MATa, ade2-1, trp1-1, can1-100, leu2-3,112, his3-11,15, ura3, psi+,RAD5, Scc2-6HiS-3xFLAG:KAN, ade3::GAL:HO, HO cutsite at chromosome 6 (206,5kb from left telomere), hta1S129A, hta2S129A
		LS536	MATa, ade2-1, trp1-1, can1-100, leu2-3,112, his3-11,15, ura3, psi+,RAD5, Scc2-6HiS-3xFLAG:KAN, ade3::GAL:HO, HO cutsite at chromosome 6 (206,5kb from left telomere), Mec1::HIS3, sml1::HIS3
	3	LS606	MATa, ade2-1, trp1-1, can1-100, leu2-3,112, his3-11,15, ura3, psi+,RAD5, Scc1-6HiS-3xFLAG:KAN, ade3::GAL:HO, HO cutsite at chromosome 6 (206,5kb from left telomere)
		LS1105	MATa, ade2-1, trp1-1, can1-100, leu2-3,112, his3-11,15, ura3, psi+,RAD5, Scc1-6HiS-3xFLAG:KAN, ade3::GAL:HO, HO cutsite at chromosome 6 (206,5kb from left telomere), Mec1::HIS3, sml1::HIS3
		LS865	MATa, ade2-1, trp1-1, can1-100, leu2-3,112, his3-11,15, ura3, psi+,RAD5, Scc1-6HiS-3xFLAG:KAN, ade3::GAL:HO, HO cutsite at chromosome 6 (206,5kb from left telomere), ura3-1::ADH1-OsTIR1-9MYC::URA3, leu2-3,112::tetR´-SSN6::LEU2, Scc2-6xHA-IAA17:KANMX4
	4	LS675	as above
		Ls1036	MATa, ade2-1, trp1-1, can1-100, leu2-3,112, his3-11,15, ura3, psi+,RAD5, Scc2-6HiS-3xFLAG:KAN, ade3::GAL:HO, HO cutsite at chromosome 6 (206,5kb from left telomere), exo1Δ::NAT, sgs1Δ::KANMX4,
		LS1224	MATa, ade2-1, trp1-1, can1-100, leu2-3,112, his3-11,15, ura3, psi+,RAD5, Scc2-6HiS-3xFLAG:KAN, ade3::GAL:HO, HO cutsite at chromosome 6 (206,5kb from left telomere), Rad9::hph
		LS1240	MATa, ade2-1, trp1-1, can1-100, leu2-3,112, his3-11,15, ura3, psi+,RAD5, Scc2-6HiS-3xFLAG:KAN, ade3::GAL:HO, HO cutsite at chromosome 6 (206,5kb from left telomere), ura3-1::ADH1-OsTIR1-9MYC::URA3, leu2-3,112::tetR´-SSN6::LEU2, Nat-tTa-tet07-3xHA-AID*Scc1
	5	LS759	MATa, ade2-1, trp1-1, can1-100, leu2-3,112, his3-11,15, ura3, psi+,RAD5, Scc2-6HiS-3xFLAG:KAN, ade3::GAL:HO, HO cutsite at chromosome 6 (206,5kb from left telomere), sth1-3
		LS1178	MATa, ade2-1, trp1-1, can1-100, leu2-3,112, his3-11,15, ura3, psi+,RAD5, Scc2-6HiS-3xFLAG:KAN, ade3::GAL:HO, HO cutsite at chromosome 6 (206,5kb from left telomere), pADH1-OsTir1-9Myc::ADE2; URA3::pMET3::STH1-IAA17::KANMX6
		LS675	see above
		LS1164	MATa, ade2-1, trp1-1, can1-100, leu2-3,112, his3-11,15, ura3, psi+,RAD5, Scc2-6HiS-3xFLAG:KAN, ade3::GAL:HO, HO cutsite at chromosome 6 (206,5kb from left telomere), swr1::hph
		LS1125	MATa, ade2-1, trp1-1, can1-100, leu2-3,112, his3-11,15, ura3, psi+,RAD5, Scc2-6HiS-3xFLAG:KAN, ade3::GAL:HO, HO cutsite at chromosome 6 (206,5kb from left telomere), arp8::hph
		LS1134	MATa, ade2-1, trp1-1, can1-100, leu2-3,112, his3-11,15, ura3, psi+,RAD5, Scc2-6HiS-3xFLAG:KAN, ade3::GAL:HO, HO cutsite at chromosome 6 (206,5kb from left telomere), nhp10::hph
	S1	LS675	see above
		LS608	MATa, ade2-1, trp1-1, can1-100, leu2-3,112, his3-11,15, ura3, psi+,RAD5, Scc2-6HiS-3xFLAG:KAN, ade3::GAL:HO, HO cutsite at chromosome 6 (206,5kb from left telomere), mre11-D56A
		LS609	MATa, ade2-1, trp1-1, can1-100, leu2-3,112, his3-11,15, ura3, psi+,RAD5, Scc2-6HiS-3xFLAG:KAN, ade3::GAL:HO, HO cutsite at chromosome 6 (206,5kb from left telomere), mre11-H125A
		LS597	MATa, ade2-1, trp1-1, can1-100, leu2-3,112, his3-11,15, ura3, psi+,RAD5, Scc2-6HiS-3xFLAG:KAN, ade3::GAL:HO, HO cutsite at chromosome 6 (206,5kb from left telomere), sae2::KAN
	S2	LS857	MATa, ade2-1, trp1-1, can1-100, leu2-3,112, his3-11,15, ura3, psi+,RAD5, ade3::GAL:HO, HO cutsite at chromosome 6 (206,5kb from left telomere), ura3-1::ADH1-OsTIR1-9MYC::URA3, leu2-3,112::tetR´-SSN6::LEU2, Scc2-6xHA-IAA17:KANMX4
		LS675	see above
		Ls1036	see above
	S3	LS675	see above
		LS1164	see above
		LS1125	see above
		LS1134	see above
		LS1190	MATa, ade2-1, trp1-1, can1-100, leu2-3,112, his3-11,15, ura3, psi+,RAD5, Scc2-6HiS-3xFLAG:KAN, ade3::GAL:HO, HO cutsite at chromosome 6 (206,5kb from left telomere), htz1::hph
