## Supplementary material for "Recruitment of Scc2/4 to double strand breaks depends on yH2A and DNA end resection": Scherzer et al Supplementary Table 2

### Sheet: Sheet1
		Name	Sequence
		-30kb Chr VI cut Fw	AAGGTCCAAGCAGCGTATAG
		-30kb Chr VI cut Rv	ACTAACAGGGTTGGTGGTATTT
		-10kb Chr VI cut Fw	CCATTATCTTGTTGCGGTGTTT
		-10kb Chr VI cut Rv	TACTCGATCCATGAAAGCCATT
		-5kb Chr VI cut Fw	CGTCAATGAATAGCAGCACAAG
		-5kb Chr VI cut Rv	TCTCTAGTGGCACTTGGAAATC
		=C14	CCTCACTGATCCTGAATCCAAA
		-1kb Chr VI cut Rv	CGGATTTAATGGAGGCTGAAATG
		-0,5kb Chr VI cut Fw	CAACTTGCGGTTCGAGTTCAATAAGA
		-0,5kb Chr VI cut Rv	CGCCATCAAATCTCAGAGGCAA
		-0,3kb Chr VI cut Fw	AAGGCCACGGTAATTGCTACTG
		-0,3kb Chr VI cut Rv	GCTTGGACTTACAAGCTCTATACTAGG
		-0,1kb Chr VI cut Fw	ACCTCCGGAGAAGTATCTTTGGTT
		-0,1kb Chr VI cut Rv	TACCCAATTCGCCCTATAGCTGAG
		+0,1 kb Chr VI cut Fw	AGCTGCCCGAACTACTTTATGC
		+0,1 kb Chr VI cut Rv	TTGGGCTGAGATCTGATTACATTGTC
		+0,3 kb Chr VI cut Fw	CACTCACCAGGCTTACTTCTTGTT
		+0,3 kb Chr VI cut Rv	TGCACCATGTATGCTCATGACTC
		+0,5 kb Chr VI cut Fw	ATCGATTCGCTTCTGTGGGTTC
		+0,5 kb Chr VI cut Rv	TTCGCAAAGATCGGTATGATGGG
		+1kb Chr VI cut Fw	TTCAAGGACGGTGCATCTATC
		+1kb Chr VI cut Rv	TCTTCTCCTCCTGATGGGTAATA
		+5kb Chr VI cut Fw	CTTACTCGAGCCCAACTATGAC
		+5kb Chr VI cut Rv	AACGTCCGTAGACATCAAAGAG
		+10kb Chr VI cut Fw	TCTCGTCCTGAAGACCCTATT
		+10kb Chr VI cut Rv	GAAGTTGATGCTGCTCTTGATTT
		+30kb Chr VI cut Fw	GCAGCTGCCTGACAATACTA
		+30kb Chr VI cut Rv	TCCATTACTACTCCCGGTATCT
		N1 Fw	GCCATCTCTCTCTATGATCAGTCC
		N1 Rv	CGTTATCCTATCTTCACCAGAGGC
		N2 Fw	GAGAATAGCAGACCAGTTCTACGG
		N2 Rv	CTCGAGGATGTAAAGACAGCAG
		Southern Chr V Ctrl Fw	GCAGTTGTTGCTCCAGGTGA
		Southern Chr V Ctrl Rv	TGCGGCTCCTTTATCTGGT
		ER 8kb Fw	ATCGCACAAGGGTAGGAAGGAG
		ER 8kb Rv	AAGCGTGTCAGCCCATGAAG
		ER 3kb Fw	GCTCATTTTATATTGGGTGCC
		ER 3kb Rv	GTGATCCAAAGCCGTTC
		ER 400bp Fw	TGACTCAGGAGGTCCATTCCAG
		ER 400bp Rv	AAGGTGTGACGCCCTATGCA
